# Predicting input signals of transcription factors in *Escherichia coli* through metabolomics and transcriptomics

**DOI:** 10.1101/2025.02.24.639830

**Authors:** Julian Trouillon, Alexandra E. Huber, Yannik Trabesinger, Uwe Sauer

## Abstract

The activity of bacterial transcription factors (TFs) is typically modulated through direct interactions with small molecules. However, these input signals remain unknown for most TFs, even in well-studied model bacteria. Identifying these signals typically requires tedious experiments for each TF. Here, we develop a systematic workflow for the identification of TF input signals in bacteria based on metabolomics and transcriptomics data. We inferred the activity of 173 TFs from published transcriptomics data and determined the abundance of 279 metabolites across 40 matched experimental conditions in *Escherichia coli*. By correlating TF activities with metabolites abundances, we successfully identified previously known TF-metabolite interactions and predicted novel TF effector metabolites for 41 TFs. To validate our predictions, we conducted *in vitro* assays and confirmed a predicted effector metabolite for LeuO. As a result, we established a network of 80 regulatory interactions between 71 metabolites and 41 *E. coli* TFs. This network includes 76 novel interactions that encompass a diverse range of chemical classes and regulatory patterns, bringing us closer to a comprehensive TF regulatory network in *E. coli*.
