## Supplementary Table 2 for "Predicting input signals of transcription factors in *Escherichia coli* through metabolomics and transcriptomics"

### Sheet: conditions
	condition_name	Strain Description	Main perturbation	Base Media	Carbon Source (g/L)	Nitrogen Source (g/L)	Supplement	Temperature (C)	pH	Antibiotic for selection	n_replicates_transcriptomics	n_replicates_metabolomics
ecoli_00142	ssw__wt_ac	Escherichia coli K-12 MG1655	Metabolic	M9	acetate(4)	NH4Cl(1)		37	7		1	3
ecoli_00175	ica__cytd_rib	Escherichia coli K-12 MG1655	Metabolic	M9	D-ribose(4)	NH4Cl(1)	cytidine (1mM)	37	7		2	3
ecoli_00105	crp__wt_fru	Escherichia coli K-12 MG1655	Metabolic	M9	fructose(2)	NH4Cl(1)		37	7		1	3
ecoli_00187	ica__thm_gal	Escherichia coli K-12 MG1655	Metabolic	M9	galactose(4)	NH4Cl(1)	thiamine (1uM)	37	7		2	3
ecoli_00189	ica__tyr_glcn	Escherichia coli K-12 MG1655	Metabolic	M9	gluconate(4)	NH4Cl(1)	tyrosine (5mM)	37	7		2	3
ecoli_00838	ytf3__wt_pH55_lactate	Escherichia coli K-12 MG1655	Metabolic	M9	glucose(2)	NH4Cl(1)	lactic acid(5)	37	5.5		2	3
ecoli_00840	ytf3__wt_pH55_HCl	Escherichia coli K-12 MG1655	Metabolic	M9	glucose(2)	NH4Cl(1)	HCl(3)	37	5.5		2	3
ecoli_00211	ytf__wt_ph8	Escherichia coli K-12 MG1655	Other	M9	glucose(2)	NH4Cl(1)		37	8.5		2	3
ecoli_00003	fur__wt_dpd	Escherichia coli K-12 MG1655	Metabolic	M9	glucose(2)	NH4Cl(1)	DPD (0.2mM)	37	7		2	2
ecoli_00005	fur__wt_fe	Escherichia coli K-12 MG1655	Metabolic	M9	glucose(2)	NH4Cl(1)	FeCl2 (0.1mM)	37	7		2	3
ecoli_00019	oxidative__wt_pq	Escherichia coli K-12 MG1655	Metabolic	M9	glucose(2)	NH4Cl(1)	PQ (250uM)	37	7		2	3
ecoli_00064	ompr__wt_nacl	Escherichia coli K-12 MG1655	Metabolic	M9	glucose(2)	NH4Cl(1)	NaCl (0.3M)	37	7		2	3
ecoli_00197	ica__ade_glc	Escherichia coli K-12 MG1655	Metabolic	M9	glucose(2)	NH4Cl(1)	adenine (100mg/L)	37	7		2	3
ecoli_00283	misc2__tyr_glc	Escherichia coli K-12 MG1655	Metabolic	M9	glucose(2)	NH4Cl(1)	tyrosine (5mM)	37	7		2	3
ecoli_00285	misc2__arg_cytd	Escherichia coli K-12 MG1655	Metabolic	M9	glucose(2)	NH4Cl(1)	cytidine (1mM) + arginine (5mM)	37	7		2	3
ecoli_00181	ica__met_glc	Escherichia coli K-12 MG1655	Metabolic	M9	glucose(2)	NH4Cl(1)	methionine (5mM)	37	7		2	3
ecoli_00169	ica__wt_glc	Escherichia coli K-12 MG1655	Metabolic	M9	glucose(2)	NH4Cl(1)		37	7		6	3
ecoli_00387	abx_media__m9_cipro	Escherichia coli K-12 MG1655	Metabolic	M9	glucose(4)	NH4Cl(1)	ciprofloxacin(32ug/mL)	37	7		2	3
ecoli_00325	oxyR__wt_h2o2	Escherichia coli K-12 MG1655	Metabolic	M9	glucose(4)	NH4Cl(1)	H2O2(2mM)	37	7		2	2
ecoli_00054	omics__wt_thr	Escherichia coli K-12 MG1655	Metabolic	M9	glucose(4)	NH4Cl(1)	threonine (10mM)	37	7		2	3
ecoli_00052	omics__wt_gly	Escherichia coli K-12 MG1655	Metabolic	M9	glucose(4)	NH4Cl(1)	glycine (10mM)	37	7		2	3
ecoli_00075	minspan__wt_trp	Escherichia coli K-12 MG1655	Metabolic	M9	glucose(4)	NH4Cl(1)	L-tryptophan (20mg/L)	37	7		1	2
ecoli_00050	omics__wt_glu	Escherichia coli K-12 MG1655	Metabolic	M9	glucose(4)	NH4Cl(1)	glutamate (10mM)	37	7		2	3
ecoli_00041	misc__wt_no_te	Escherichia coli K-12 MG1655	Metabolic	M9	glucose(4)	NH4Cl(1)		37	7		2	3
ecoli_00143	ssw__wt_glc	Escherichia coli K-12 MG1655	Metabolic	M9	glucose(4)	NH4Cl(1)		37	7		1	3
ecoli_00144	ssw__wt_glyc	Escherichia coli K-12 MG1655	Metabolic	M9	glycerol(2.5)	NH4Cl(1)		37	7		1	3
ecoli_00185	ica__phe_acgam	Escherichia coli K-12 MG1655	Metabolic	M9	N-acetylglucosamine(4)	NH4Cl(1)	phenylalanine (5mM)	37	7		2	3
ecoli_00191	ica__ura_pyr	Escherichia coli K-12 MG1655	Metabolic	M9	pyruvate(3.3)	NH4Cl(1)	uracil (1 mM)	37	7		2	3
ecoli_00173	ica__arg_sbt	Escherichia coli K-12 MG1655	Metabolic	M9	sorbitol(4)	NH4Cl(1)	L-arginine (5.75mM)	37	7		2	3
ecoli_00145	ssw__wt_xyl	Escherichia coli K-12 MG1655	Metabolic	M9	xylose(4)	NH4Cl(1)		37	7		1	3
ecoli_00195	ica__bw_delpurR_cytd	Escherichia coli K-12 BW25113 del_purR	Genetic	M9	glucose(2)	NH4Cl(1)	cytidine (1mM)	37	7	Kanamycin	2	2
ecoli_00066	ompr__bw_delompr_nacl	Escherichia coli K-12 BW25113 del_ompR	Genetic	M9	glucose(2)	NH4Cl(1)	NaCl (0.3M)	37	7	Kanamycin	2	2
ecoli_00039	nac_ntrc__bw_delnac_nh4	Escherichia coli K-12 BW25113 del_nac	Genetic	M9	glucose(2)	NH4Cl(1)		37	7	Kanamycin	2	2
ecoli_00081	minspan__bw_delnac_glc	Escherichia coli K-12 BW25113 del_nac	Genetic	M9	glucose(4)	NH4Cl(1)		37	7	Kanamycin	1	2
ecoli_00047	misc__bw_delfadr	Escherichia coli K-12 BW25113 del_fadR	Genetic	M9	glucose(4)	NH4Cl(1)		37	7	Kanamycin	2	2
ecoli_00045	misc__bw_delfabr	Escherichia coli K-12 BW25113 del_fabR	Genetic	M9	glucose(4)	NH4Cl(1)		37	7	Kanamycin	2	2
ecoli_00078	minspan__bw_delcra_trp	Escherichia coli K-12 BW25113 del_cra	Genetic	M9	glucose(4)	NH4Cl(1)	L-tryptophan (20mg/L)	37	7	Kanamycin	1	2
ecoli_00043	misc__bw_delcbl	Escherichia coli K-12 BW25113 del_cbl	Genetic	M9	glucose(4)	NH4Cl(1)		37	7	Kanamycin	2	2
ecoli_00457	tcs__del_atoC_LiCl	Escherichia coli K-12 BW25113 del_atoC	Genetic	M9	glucose(4)	NH4Cl(1)	LiCl(10mM)	37	7	Kanamycin	2	3
ecoli_00227	fps__bw_glc	Escherichia coli K-12 BW25113	Metabolic	M9	glucose(2)	NH4Cl(1)		37	7		2	2
