## Supplementary Table 5 for "Predicting input signals of transcription factors in *Escherichia coli* through metabolomics and transcriptomics"

### Sheet: ions_annotations
label	desc	HMDB ids	KEGG ids
(1R,6R)-6-Hydroxy-2-succinylcyclohexa-2,4-diene-1-carboxylate	(1R,6R)-2-Succinyl-6-hydroxy-2,4-cyclohexadiene-1-carboxylate; (1R,6R)-6-Hydroxy-2-succinylcyclohexa-2,4-diene-1-carboxylate; SHCHC		C05817
(2S,3S)-2,3-Dihydro-2,3-dihydroxybenzoate	(2S,3S)-2,3-Dihydro-2,3-dihydroxybenzoate; (2S,3S)-2,3-Dihydroxy-2,3-dihydroxybenzoate		C04171
(3S)-2-Oxo-3-phenylbutanoate	(3S)-2-Oxo-3-phenylbutanoate; (3S)-beta-Methylphenylpyruvate		C20646
(Iso)Citrate	(4R,5S)-4,5,6-Trihydroxy-2,3-dioxohexanoate; 1-Hydroxypropane-1,2,3-tricarboxylic acid; 1-Hydroxytricarballylic acid; 2,3-Diketo-L-gulonate; 2,5-Didehydro-D-gluconate; 2,5-Diketogluconic acid; 2-Dehydro-3-deoxy-D-glucarate; 2-Hydroxy-1,2,3-propanetricarboxylic acid; 2-Hydroxytricarballylic acid; 5-Dehydro-4-deoxy-D-glucarate; Citrate; Citric acid; Isocitrate; Isocitric acid		C00158; C00311; C00679; C02780; C03921; C04575
(Iso)Leucine	(2S)-alpha-2-Amino-4-methylvaleric acid; (2S)-alpha-Leucine; 2-Amino-3-methylvaleric acid; 2-Amino-4-methylvaleric acid; L-Isoleucine; L-Leucine		C00123; C00407
(R)-3-(4-Hydroxyphenyl)lactate	(2E)-3-(cis-5,6-Dihydroxycyclohexa-1,3-dien-1-yl)prop-2-enoate; (R)-3-(4-Hydroxyphenyl)lactate; 2,3-Dihydroxyphenylpropanoate; 3-(2,3-Dihydroxyphenyl)propanoate; cis-3-(3-Carboxyethenyl)-3,5-cyclohexadiene-1,2-diol		C03964; C04044; C12622
(S)-Hydroxyhexanoyl-CoA	(S)-3-Hydroxyhexanoyl-CoA; (S)-Hydroxyhexanoyl-CoA		C05268
1-(5'-Phosphoribosyl)-5-amino-4-imidazolecarboxamide	1-(5'-Phosphoribosyl)-5-amino-4-imidazolecarboxamide; 5'-Phospho-ribosyl-5-amino-4-imidazole carboxamide; 5'-Phosphoribosyl-5-amino-4-imidazolecarboxamide; 5-Amino-1-(5-phospho-D-ribosyl)imidazole-4-carboxamide; 5-Aminoimidazole-4-carboxamide ribotide; 5-Phosphoribosyl-4-carbamoyl-5-aminoimidazole; AICAR		C04677
1-Nitronaphthalene-5,6-oxide	1-Nitronaphthalene-5,6-oxide; 1-Nitronaphthalene-7,8-oxide		C14800; C14802
2-(5'-Methylthio)pentylmalic acid	2-(5'-Methylthio)pentylmalate; 2-(5'-Methylthio)pentylmalic acid; 3-(5'-Methylthio)pentylmalate; 3-(5'-Methylthio)pentylmalic acid		C17222; C17223
2(alpha-D-Mannosyl)-D-glycerate	(R)-2-(alpha-D-Glucopyranosyloxy)-3-hydroxypropanoate; 2(alpha-D-Mannosyl)-D-glycerate; 2-O-(alpha-D-Glucopyranosyl)-D-glycerate; 2-O-(alpha-D-Mannopyranosyl)-D-glycerate; alpha-Mannosylglycerate		C11544; C19792
2,3,4,5-Tetrahydrodipicolinate	(S)-2,3,4,5-Tetrahydropyridine-2,6-dicarboxylate; 2,3,4,5-Tetrahydrodipicolinate; L-2,3,4,5-Tetrahydrodipicolinate; delta1-Piperidine-2,6-dicarboxylate		C03972
2,3-Dihydroxybenzoate	2,3-Dihydroxybenzoate; 2,3-Dihydroxybenzoic acid		C00196
2,4-Diamino-6-hydroxylaminotoluene	2,4-Diamino-6-hydroxylaminotoluene		C16399
2-Amino-4-hydroxy-6-hydroxymethyl-7,8-dihydropteridine	2-Amino-4-hydroxy-6-hydroxymethyl-7,8-dihydropteridine		C01300
2-Amino-7,8-dihydro-4-hydroxy-6-(diphosphooxymethyl)pteridine	2-Amino-4-hydroxy-6-hydroxymethyl-7,8-dihydropteridine diphosphate; 2-Amino-7,8-dihydro-4-hydroxy-6-(diphosphooxymethyl)pteridine; 7,8-Dihydropterin pyrophosphate		C04807
2-Aminoethylphosphonate	(2-Aminoethyl)phosphonate; 2-Aminoethylphosphonate; Ciliatine		C03557
2-C-Methyl-D-erythritol 2,4-cyclodiphosphate	2-C-Methyl-D-erythritol 2,4-cyclodiphosphate; 3-Methyl-1,2,3,4-tetrahydroxybutane-1,3-cyclic bisphosphate		C11453
2-C-Methyl-D-erythritol 4-phosphate	2-C-Methyl-D-erythritol 4-phosphate		C11434
2-Dehydro-3-deoxy-D-arabino-heptonate 7-phosphate	2-Dahp; 2-Dehydro-3-deoxy-D-arabino-heptonate 7-phosphate; 3-Deoxy-D-arabino-hept-2-ulosonate 7-phosphate; 3-Deoxy-D-arabino-heptulosonic acid 7-phosphate; 3-Deoxy-arabino-heptulonate 7-phosphate; DAHP		C04691
2-Dehydropantoate	(R)-3-Hydroxy-3-methyl-2-oxopentanoate; (S)-2-Aceto-2-hydroxybutanoate; (S)-2-Hydroxy-2-ethyl-3-oxobutanoate; 2-Dehydropantoate; 3-Hydroxy-5-oxohexanoate		C00966; C06006; C14463; C16272
2-Deoxy-D-ribose 1-phosphate	1-Deoxy-D-xylulose 5-phosphate; 2-Deoxy-D-ribose 1-phosphate; 2-Deoxy-D-ribose 5-phosphate; 2-Deoxy-alpha-D-ribose 1-phosphate; 5-Deoxy-alpha-D-ribose-1-phosphate; 5-Deoxyribose-1-phosphate		C00672; C00673; C11437; C16637
2'-Deoxyinosine 5'-phosphate	2'-Deoxyinosine 5'-phosphate; dIMP		C06196
2-Hydroxy-2,4-pentadienoic acid	2-Hydroxy-2,4-pentadienoate; 2-Hydroxypenta-2,4-dienoate; 2-Oxopent-4-enoate; Oxopent-4-enoate; cis-2-Hydroxypenta-2,4-dienoate; cis-Acetylacrylate		C00596; C07091
2-Maleylacetate	(Z)-5-Oxohex-2-enedioate; 2-Hydroxymuconate; 2-Maleylacetate; 4-Oxalocrotonate; 4-Oxohex-2-enedioate; Maleylacetate; gamma-Oxalocrotonate		C02222; C02501; C03453
2-Methylcitrate	(2R,3S)-2-Hydroxybutane-1,2,3-tricarboxylate; (2S,3R)-3-Hydroxybutane-1,2,3-tricarboxylate; 2-Hydroxybutane-1,2,3-tricarboxylate; 2-Methylcitrate; Methylisocitrate; Methylisocitric acid		C02225; C04593
2-Octaprenyl-6-methoxyphenol	2-Octaprenyl-6-methoxyphenol		C05812
2-Oxo-3-hydroxy-4-phosphobutanoate	(3R)-3-Hydroxy-2-oxo-4-phosphonooxybutanoate; 2-Oxo-3-hydroxy-4-phosphobutanoate; alpha-Keto-3-hydroxy-4-phosphobutyrate		C06054
2-Oxo-6-methylthiohexanoic acid	2-Oxo-6-methylthiohexanoic acid; 6-(Methylthio)-2-oxo-hexanoic acid		C17216
2-Oxoglutaramate	2-Ketoglutaramate; 2-Oxoglutaramate; 2-Oxoglutaramic acid; alpha-Ketoglutaramate		C00940
2-Oxosuccinamate	2-Oxosuccinamate; 2-Oxosuccinamic acid; Iminoaspartate; Iminoaspartic acid; Iminosuccinate; Oxaloacetamide; gamma-Aminooxaloacetate		C02362; C05840
2-Phosphoglycolate	2-Phosphoglycolate; Phosphoglycolic acid		C00988
3-(4-Hydroxyphenyl)pyruvate	(2E)-3-(2,3-Dihydroxyphenyl)prop-2-enoate; 3,4-Dihydroxy-trans-cinnamate; 3-(4-Hydroxyphenyl)pyruvate; 4-Hydroxyphenylpyruvate; Caffeate; Caffeic acid; p-Hydroxyphenylpyruvic acid; trans-2,3-Dihydroxycinnamate; trans-Caffeate		C01179; C01197; C12623
3-(Imidazol-4-yl)-2-oxopropyl phosphate	3-(Imidazol-4-yl)-2-oxopropyl phosphate; Imidazole-acetol phosphate		C01267
3,4-Dihydroxyphenylethyleneglycol	3,4-Dihydroxyphenylethyleneglycol		C05576
3',5'-Cyclic AMP	2',3'-Cyclic AMP; 3',5'-Cyclic AMP; Adenosine 3',5'-cyclic phosphate; Adenosine 3',5'-phosphate; Cyclic AMP; Cyclic adenylic acid; cAMP		C00575; C02353
3-beta-D-Galactosyl-sn-glycerol	3-beta-D-Galactosyl-sn-glycerol; Galactosylglycerol		C05401
3-Dehydroquinate	3-Dehydroquinate; 3-Dehydroquinic acid; 5-Dehydroquinate; 5-Dehydroquinic acid		C00944
3-Deoxy-D-manno-octulosonate 8-phosphate	2-Dehydro-3-deoxy-D-octonate 8-phosphate; 3-Deoxy-D-manno-octulosonate 8-phosphate		C04478
3-Hydroxyanthranilate	3-Hydroxyanthranilate; 3-Hydroxyanthranilic acid		C00632
3-Ketolactose	3-Ketolactose		C05403
3-Octaprenyl-4-hydroxybenzoate	3-Octaprenyl-4-hydroxybenzoate; 4-Hydroxy-3-octaprenylbenzoate		C05809
3-Phospho-D-glyceroyl phosphate	(R)-2-Hydroxy-3-(phosphonooxy)-1-monoanhydride with phosphoric propanoic acid; 1,3-Bisphospho-D-glycerate; 3-Phospho-D-glyceroyl phosphate; D-Glycerate 1,3-diphosphate		C00236
3-Phosphonooxypyruvate	3-Phosphohydroxypyruvate; 3-Phosphohydroxypyruvic acid; 3-Phosphonooxypyruvate; 3-Phosphonooxypyruvic acid		C03232
3-Propylmalate	(2R,3S)-3-Isopropylmalate; (2S)-2-Hydroxy-2-isopropylsuccinic acid; (2S)-2-Isopropylmalate; 2-D-threo-Hydroxy-3-carboxy-isocaproate; 2-Isopropylmalic acid; 3-Carboxy-2-hydroxy-4-methylpentanoate; 3-Carboxy-3-hydroxy-4-methylpentanoate; 3-Carboxy-3-hydroxyisocaproate; 3-Isopropylmalate; alpha-Isopropylmalate		C02504; C04411
3-Sulfino-L-alanine	3-Sulfino-L-alanine; 3-Sulfinoalanine; 3-Sulphino-L-alanine; L-Cysteinesulfinic acid		C00606
4-Amino-2-methyl-5-phosphomethylpyrimidine	4-Amino-2-methyl-5-phosphomethylpyrimidine; 4-Amino-5-phosphomethyl-2-methylpyrimidine		C04556
4-Amino-5-hydroxymethyl-2-methylpyrimidine	4-Amino-2-methyl-5-pyrimidinemethanol; 4-Amino-5-hydroxymethyl-2-methylpyrimidine; L-Histidinal; Toxopyrimidine		C01279; C01929
4-Coumaryl alcohol	3-Phenyl-propionic acid; 3-Phenylpropanoic acid; 3-Phenylpropionic acid; 4-Coumaryl alcohol; 4-Hydroxycinnamyl alcohol; Phenylpropanoate; p-Coumaryl alcohol		C02646; C05629
4-Hydroxybenzoate	4-Hydroxybenzoate; 4-Hydroxybenzoic acid; Hydroxybenzenecarboxylic acid; Hydroxybenzoic acid		C00156
4-Hydroxylamino-2,6-dinitrotoluene	2-Hydroxylamino-4,6-dinitrotoluene; 4-Hydroxylamino-2,6-dinitrotoluene		C16392; C16393
4-Methyl-2-oxopentanoate	(3S)-3-Methyl-2-oxopentanoate; (3S)-3-Methyl-2-oxopentanoic acid; (S)-3-Methyl-2-oxopentanoate; (S)-3-Methyl-2-oxopentanoic acid; 2-Oxoisocaproate; 4-Methyl-2-oxopentanoate		C00233; C00671
4-Phospho-D-erythronate	4-Phospho-D-erythronate; 4-Phosphoerythronate		C03393
5,10-Methylenetetrahydrofolate	(6R)-5,10-Methylenetetrahydrofolate; 5,10-Methylene-THF; 5,10-Methylenetetrahydrofolate		C00143
5-Amino-6-(1-D-ribitylamino)uracil	4-(1-D-Ribitylamino)-5-amino-2,6-dihydroxypyrimidine; 5-Amino-6-(1-D-ribitylamino)uracil; 5-Amino-6-(D-ribitylamino)uracil; 6-(1-D-Ribitylamino)-5-amino-2,4-dihydroxypyrimidine; 6-(1-D-Ribitylamino)-5-aminouracil		C04732
5-Aminolevulinic acid	(S)-4-Amino-5-oxopentanoate; 5-Amino-4-oxopentanoate; 5-Amino-4-oxovaleric acid; 5-Aminolevulinate; Hydroxyproline; L-Glutamate 1-semialdehyde; L-Glutamate 5-semialdehyde; L-Glutamate gamma-semialdehyde; L-Hydroxyproline; trans-4-Hydroxy-L-proline		C00430; C01157; C01165; C03741
5-Hydroxyconiferyl alcohol	5-Hydroxyconiferyl alcohol		C12205
5-Methylhex-4-enoyl-CoA	5-Methylhex-4-enoyl-CoA		C16470
5'-Methylthioadenosine	5'-Deoxy-5'-(methylthio)adenosine; 5'-Methylthioadenosine; 5-Methylthioadenosine; MTA; Methylthioadenosine; S-Methyl-5'-thioadenosine; Thiomethyladenosine		C00170
5-Phospho-alpha-D-ribose 1-diphosphate	5-Phospho-alpha-D-ribose 1-diphosphate; 5-Phosphoribosyl 1-pyrophosphate; 5-Phosphoribosyl diphosphate; PRPP		C00119
5-Phosphoribosylamine	5-Phospho-D-ribosylamine; 5-Phospho-beta-D-ribosylamine; 5-Phosphoribosyl-1-amine; 5-Phosphoribosylamine		C03090
5'-Phosphoribosylglycinamide	5'-Phosphoribosylglycinamide; GAR; Glycinamide ribonucleotide; N1-(5-Phospho-D-ribosyl)glycinamide		C03838
6-Mercaptopurine ribonucleoside triphosphate	6-Mercaptopurine ribonucleoside triphosphate; 6-Thioinosine-5'-triphosphate		C16617
7,8-Diaminononanoate	7,8-Diaminononanoate		C01037
7,8-Dihydrobiopterin	7,8-Dihydrobiopterin; L-erythro-7,8-Dihydrobiopterin		C02953
7-Methyl-2-hydroxy-6-oxoocta-2,4-dienoate	3-(cis-5,6-Dihydroxycyclohexa-1,3-dien-1-yl)propanoate; cis-3-(2-Carboxy-ethyl)-3,5-cyclo-hexadiene-1,2-diol; cis-3-(Carboxy-ethyl)-3,5-cyclo-hexadiene-1,2-diol		C11588
Acetamide	2-Aminoacetaldehyde; Aminoacetaldehyde		C06735
Acetatic acid	Acetate; Acetic acid; Ethanoic acid; Glycolaldehyde; Hydroxyacetaldehyde		C00033; C00266
Acetone cyanohydrin	2-Hydroxy-2-methylpropanenitrile; 2-Hydroxyisobutyronitrile; 2-Methyllactonitrile; Acetone cyanhydrin; Acetone cyanohydrin; alpha-Hydroxyisobutyronitrile		C02659
Acetyl adenylate	5'-Acetylphosphoadenosine; Acetyl adenylate		C05993
Acetyl-CoA	Acetyl coenzyme A; Acetyl-CoA		C00024
Acetyl-Glu	N-Acetyl-L-glutamate; N-Acetyl-L-glutamic acid		C00624
Acetylglucosamine P	N-Acetyl-D-galactosamine 6-phosphate; N-Acetyl-D-glucosamine 6-phosphate; N-Acetyl-D-mannosamine 6-phosphate; N-Acetyl-alpha-D-glucosamine 1-phosphate; N-Acetylmannosamine 6-phosphate		C00357; C04257; C04501; C06376
Acetyl-Glu-semialdehyde	2-Acetamido-5-oxopentanoate; N-Acetyl-L-glutamate 5-semialdehyde		C01250
Acetylornithine	N-Acetylornithine; N2-Acetyl-L-ornithine		C00437
Acetyl-P	Acetyl phosphate		C00227
Acetyl-Phe	N-Acetyl-L-phenylalanine		C03519
Aconitate	cis-Aconitate; cis-Aconitic acid		C00417
ADP	2'-Deoxyguanosine 5'-diphosphate; 3'-Phosphoadenylate; ADP; Adenosine 3',5'-bisphosphate; Adenosine 5'-diphosphate; PAP; Phosphoadenosine phosphate; dGDP		C00008; C00054; C00361
ADP-D-glycero-beta-D-manno-heptose	ADP-D-glycero-beta-D-manno-heptose; ADP-L-glycero-beta-D-manno-heptose		C06397; C06398
Ala-Ala	D-Ala-D-Ala; D-Alanyl-D-alanine		C00993
Alanine	3-Aminopropanoate; 3-Aminopropionic acid; D-2-Aminopropionic acid; D-Ala; D-Alanine; L-2-Aminopropionic acid; L-Alanine; L-alpha-Alanine; beta-Alanine		C00041; C00099; C00133
alpha,alpha'-Trehalose 6-phosphate	6-Phospho-beta-D-glucosyl-(1,4)-D-glucose; Cellobiose 6-phosphate; Maltose 6'-phosphate; Trehalose 6-phosphate; alpha,alpha'-Trehalose 6-phosphate		C00689; C02995; C04534
alpha-D-Ribose 1,2-cyclic phosphate 5-phosphate	alpha-D-Ribose 1,2-cyclic phosphate 5-phosphate		C20440
Aminoacetone	1-Amino-2-propanone; 3-Aminopropanal; Aminoacetone; beta-Aminopropion aldehyde		C01888; C05665
Aminoadipate	O-Acetyl-L-homoserine; O-Acetylhomoserine		C01077
Aminobutanoic acid (ABA)	(S)-2-Aminobutanoate; (S)-2-Aminobutanoic acid; (S)-2-Aminobutyric acid; (S)-3-Amino-2-methylpropanoate; (S)-3-Amino-isobutanoate; (S)-3-Amino-isobutyrate; 4-Aminobutanoate; 4-Aminobutanoic acid; 4-Aminobutyrate; 4-Aminobutyric acid; GABA; L-3-Amino-isobutanoate; L-3-Amino-isobutyrate; gamma-Aminobutyric acid		C00334; C02356; C03284
Aminoimidazole ribotide	1-(5'-Phosphoribosyl)-5-aminoimidazole; 1-(5-Phospho-D-ribosyl)-5-aminoimidazole; 5'-Phosphoribosyl-5-aminoimidazole; 5-Amino-1-(5-phospho-D-ribosyl)imidazole; AIR; Aminoimidazole ribotide		C03373
AMP	2'-Deoxyguanosine 5'-monophosphate; 2'-Deoxyguanosine 5'-phosphate; 3'-AMP; 3'-Adenosine monophosphate; 3'-Adenylic acid; 5'-AMP; 5'-Adenosine monophosphate; 5'-Adenylic acid; AMP; AMP 3'-phosphate; Adenosine 3'-phosphate; Adenosine 5'-monophosphate; Adenosine 5'-phosphate; Adenosine-3'-monophosphate; Adenylate; Adenylic acid; Deoxyguanosine monophosphate; Deoxyguanylic acid; dGMP		C00020; C00362; C01367
Anthranilate	2-Aminobenzoate; 4-Aminobenzoate; 4-Aminobenzoic acid; ABEE; Anthranilate; Anthranilic acid; Vitamin L1; o-Aminobenzoic acid; p-Aminobenzoate		C00108; C00568
Arbutin	Arbutin; Hydroquinone-O-beta-D-glucopyranoside; Ursin; Uvasol		C06186
Asparagine	2-Aminosuccinamic acid; 3-Ureidopropanoate; 3-Ureidopropionate; L-Asparagine; N-Carbamoyl-beta-alanine; beta-Ureidopropionic acid		C00152; C02642
Aspartate	2-Aminosuccinic acid; L-Asp; L-Aspartate; L-Aspartic acid		C00049
Aspartate semialdehyde	(S)-2-Amino-3-oxobutanoic acid; Aspartate beta-semialdehyde; L-2-Amino-3-oxobutanoate; L-2-Amino-3-oxobutanoic acid; L-2-Amino-acetoacetate; L-Aspartate 4-semialdehyde; L-Aspartic 4-semialdehyde		C00441; C03508
ATP	2'-Deoxyguanosine 5'-triphosphate; ATP; Adenosine 5'-triphosphate; Deoxyguanosine 5'-triphosphate; Deoxyguanosine triphosphate; dGTP		C00002; C00286
Benzoate	Benzenecarboxylic acid; Benzoate; Benzoic acid; Dracylic acid; Phenylformic acid		C00180
Benzyl alcohol	4-Cresol; 4-Hydroxytoluene; 4-Methylphenol; p-Cresol		C01468
Biotin	Biotin; Coenzyme R; D-Biotin; Vitamin H		C00120
Butanal	Butanal; Butyraldehyde		C01412
C18:2	(9Z,12Z)-Octadecadienoic acid; 9-cis,12-cis-Octadecadienoate; 9-cis,12-cis-Octadecadienoic acid; Linoleate; Linoleic acid		C01595
C3:0 (Propionic acid)	(R)-Lactaldehyde; (S)-Lactaldehyde; 1-Hydroxy-2-propanone; 2-Ketopropyl alcohol; Acetol; Acetone alcohol; D-2-Hydroxypropionaldehyde; D-Lactaldehyde; Hydroxyacetone; L-2-Hydroxypropionaldehyde; L-Lactaldehyde; Methylketol; Propanoate; Propanoic acid; Propionate; Propionic acid; Pyruvic alcohol; Pyruvinalcohol		C00163; C00424; C00937; C05235
C4:0 (Butyric acid)	Butanoate; Butanoic acid; Butyrate; Butyric acid		C00246
Carbamoyl phosphate	Carbamoyl phosphate		C00169
Carbamoyl-Asp	N-Carbamoyl-L-aspartate		C00438
Catechol	1,4-Benzenediol; 1,4-Dihydroxybenzene; 4-Hydroxyphenol; Benzene-1,4-diol; Hydroquinone; Quinol; p-Benzenediol		C00530
CDP	CDP; Cytidine 5'-diphosphate; Cytidine diphosphate		C00112
cGMP	2',3'-Cyclic GMP; 3',5'-Cyclic GMP; Cyclic GMP; Guanosine 3',5'-cyclic monophosphate; Guanosine 3',5'-cyclic phosphate; cGMP		C00942; C06194
Cinnamate	(E)-Cinnamate; trans-Cinnamate; trans-Cinnamic acid		C00423
Citrulline	2-Amino-5-ureidovaleric acid; Citrulline; L-Citrulline		C00327
CMP	3'-CMP; CMP; Cytidine 3'-phosphate; Cytidine-5'-monophosphate; Cytidylic acid		C00055; C05822
CoA	CoA; CoA-SH; Coenzyme A		C00010
Coumarate	(2E)-3-(3-Hydroxyphenyl)prop-2-enoate; 2-Coumarinate; 2-Oxo-3-phenylpropanoate; 3-Phenyl-2-oxopropanoate; 4-Coumarate; 4-Hydroxycinnamate; 4-Hydroxycinnamic acid; Phenylpyruvate; Phenylpyruvic acid; alpha-Ketohydrocinnamic acid; cis-2-Hydroxycinnamate; keto-Phenylpyruvate; p-Coumaric acid; trans-3-Hydroxycinnamate; trans-4-Hydroxycinnamate; trans-p-Hydroxycinnamate		C00166; C00811; C05838; C12621
CTP	CTP; Cytidine 5'-triphosphate; Cytidine triphosphate		C00063
Cys	D-Amino-3-mercaptopropionic acid; D-Cysteine; L-2-Amino-3-mercaptopropionic acid; L-Cysteine		C00097; C00793
Cytidine	Cytidine; gamma-Glutamyl-beta-cyanoalanine		C00475; C05711
Cytosine	Cytosine		C00380
D-4'-Phosphopantothenate	(R)-4'-Phosphopantothenate; D-4'-Phosphopantothenate		C03492
dCMP	2'-Deoxycytidine 5'-monophosphate; Deoxycytidine monophosphate; Deoxycytidylate; Deoxycytidylic acid; dCMP		C00239
dCTP	2'-Deoxycytidine 5'-triphosphate; Deoxycytidine 5'-triphosphate; Deoxycytidine triphosphate; dCTP		C00458
Dehydroalanine	(Z)-3-Aminoacrylate; 2-Aminoacrylate; Aminoacrylate; Dehydroalanine		C02218; C20253
Deoxycytidine	2'-Deoxycytidine; Deoxycytidine		C00881
Deoxyhexose	6-Deoxy-L-fructose; 6-Deoxy-L-galactose; 6-Deoxy-L-mannose; 6-Deoxy-L-tagatose; L-Fucose; L-Fuculose; L-Mannomethylose; L-Rhamnopyranose; L-Rhamnose; L-Rhamnulose; alpha-6-Deoxy-L-mannose; alpha-L-Fucopyranose; alpha-L-Fucose; alpha-L-Mannomethylose; alpha-L-Rhamnose; beta-6-Deoxy-L-mannose; beta-L-Fucopyranose; beta-L-Fucose; beta-L-Mannomethylose; beta-L-Rhamnose		C00507; C00861; C01019; C01721; C02338; C02476; C20835; C20836
Deoxyribose	(2R)-2,3-Dihydroxy-3-methylbutanoate; (R)-2,3-Dihydroxy-3-methylbutanoate; (R)-2,3-Dihydroxy-isovalerate; (R)-2,3-Dihydroxy-isovaleric acid; 2,3-Dihydroxy-3-methylbutanoate; 2,3-Dihydroxy-isovalerate; 2,3-Dihydroxy-isovaleric acid; 2-Deoxy-D-erythro-pentose; 2-Deoxy-D-ribose; Deoxyribose; Thyminose		C01801; C04039; C04272
D-erythro-1-(Imidazol-4-yl)glycerol 3-phosphate	D-erythro-1-(Imidazol-4-yl)glycerol 3-phosphate; D-erythro-Imidazole-glycerol 3-phosphate; D-erythro-Imidazole-glycerol phosphate		C04666
D-Erythrose 4-phosphate	D-Erythrose 4-phosphate		C00279
Dethiobiotin	Desthiobiotin; Dethiobiotin		C01909
D-Glucono-1,5-lactone 6-phosphate	2-Dehydro-3-deoxy-6-phospho-D-galactonate; 2-Dehydro-3-deoxy-6-phospho-D-gluconate; 2-Dehydro-3-deoxy-D-galactonate 6-phosphate; 2-Dehydro-3-deoxy-D-gluconate 6-phosphate; 2-Keto-3-deoxy-6-phosphogluconate; 6-Phospho-2-dehydro-3-deoxy-D-gluconate; 6-Phospho-D-glucono-1,5-lactone; D-Glucono-1,5-lactone 6-phosphate		C01236; C01286; C04442
D-Glyceric acid	(R)-Glycerate; D-Glycerate; Glycerate; Glyceric acid		C00258
Diaminopimelate	LL-2,6-Diaminoheptanedioate; LL-2,6-Diaminopimelate; LL-2,6-Diaminopimelic acid; meso-2,6-Diaminoheptanedioate; meso-2,6-Diaminopimelate; meso-2,6-Diaminopimelic acid; meso-Diaminoheptanedioate		C00666; C00680
Dihydroorotate	(S)-4,5-Dihydroorotate; (S)-Dihydroorotate; Dihydro-L-orotic acid; L-Dihydroorotate; L-Dihydroorotic acid		C00337
Dihydrothymine	5,6-Dihydro-5-methyluracil; 5,6-Dihydrothymine; Dihydrothymine		C00906
Dihydrouracil	2,4-Dioxotetrahydropyrimidine; 3-Cyano-L-alanine; 5,6-Dihydro-2,4-dihydroxypyrimidine; 5,6-Dihydrouracil; Dihydro-2,4(1H,3H)-pyrimidinedione; Dihydrouracil; Dihydrouracile; Hydrouracil; L-3-Cyanoalanine; L-beta-Cyanoalanine; N-Methylhydantoin; N-Methylimidazolidine-2,4-dione		C00429; C02512; C02565
Disaccharide	1-alpha-D-Galactosyl-myo-inositol; 1-alpha-D-Glucopyranosyl-2-beta-D-fructofuranoside; 1-beta-D-Galactopyranosyl-4-D-glucopyranose; 1-beta-D-Glucopyranosyl-4-D-glucopyranose; 3-O-alpha-D-Galactosyl-1D-myo-inositol; 6-O-(alpha-D-Galactopyranosyl)-D-glucopyranose; 6-O-(alpha-D-Galactopyranosyl)-D-mannopyranose; Cane sugar; Cellobiose; D-Gal-alpha1->6D-Glucose; Epimelibiose; Galactinol; Lactose; Mal…		C00089; C00185; C00208; C00243; C01083; C01235; C05400; C05402
D-Mannitol 1-phosphate	D-Galactitol 6-phosphate; D-Glucitol 6-phosphate; D-Mannitol 1-phosphate; D-Sorbitol 6-phosphate; Galactitol 1-phosphate; L-Galactitol 1-phosphate; Sorbitol 6-phosphate		C00644; C01096; C06311
Dopamine	2-(3,4-Dihydroxyphenyl)ethylamine; 3,4-Dihydroxyphenethylamine; 4-(2-Aminoethyl)-1,2-benzenediol; 4-(2-Aminoethyl)benzene-1,2-diol; Dopamine		C03758
dTDP-L-rhamnose	dTDP-6-deoxy-L-mannose; dTDP-6-deoxy-beta-L-mannose; dTDP-L-rhamnose; dTDP-beta-L-rhamnose		C03319
dTMP	5'-Thymidylic acid; Deoxythymidine 5'-phosphate; Deoxythymidylic acid; Thymidine 5'-phosphate; Thymidine monophosphate; Thymidylate; Thymidylic acid; dTMP		C00364
dTTP	Deoxythymidine 5'-triphosphate; Deoxythymidine triphosphate; TTP; dTTP		C00459
dUMP	2'-Deoxyuridine 5'-phosphate; Deoxyuridine 5'-phosphate; Deoxyuridine monophosphate; Deoxyuridylic acid; dUMP		C00365
Enterochelin	Enterobactin; Enterochelin; Tri-(2,3-dihydroxy-N-benzoyl-L-serine)-ester; Tri-(N-(2,3-dihydroxybenzoyl)-L-serine)-ester		C05821
Ethylene glycol	1,2-Ethanediol; Ethane-1,2-diol; Ethylene glycol		C01380
FAD (ox)	FAD; Flavin adenine dinucleotide		C00016
Folate	Folate; Folic acid; Pteroylglutamic acid		C00504
Fumarate	Fumarate; Fumaric acid; trans-Butenedioic acid		C00122
Furfural	4-Methylenebut-2-en-4-olide; Protoanemonin; cis-4-Methylenebut-2-en-4-olide		C07090
gamma-Glutamyl-beta-aminopropiononitrile	gamma-Glutamyl-3-aminopropiononitrile; gamma-Glutamyl-beta-aminopropiononitrile		C06114
gamma-Glutamyl-Se-methylselenocysteine	5-L-Glutamyl-Se-methylselenocysteine; gamma-Glutamyl-Se-methylselenocysteine		C05695
gamma-L-Glutamylputrescine	gamma-L-Glutamylputrescine		C15699
GDP	GDP; Guanosine 5'-diphosphate; Guanosine diphosphate		C00035
Geraniol	(Z)-3,7-Dimethylocta-2,6-dien-1-ol; Geraniol; Nerol		C01500; C09871
Glucono-lactone	1,5-Gluconolactone; 2-Dehydro-3-deoxy-D-galactonate; 2-Dehydro-3-deoxy-D-gluconate; 2-Keto-3-deoxy-D-gluconate; 3-Keto-beta-D-galactose; D-Glucono-1,5-lactone; D-Gluconolactone; Gluconic acid lactone; Gluconic lactone; Gluconolactone; delta-Gluconolactone		C00198; C00204; C01216; C05394
Glutamate	2-Aminoglutaric acid; D-2-Aminoglutaric acid; D-Glutamate; D-Glutamic acid; D-Glutaminic acid; Glutamate; Glutaminic acid; L-4-Hydroxyglutamate semialdehyde; L-Glutamate; L-Glutamic acid; L-Glutaminic acid; O-Acetyl-L-serine; O3-Acetyl-L-serine		C00025; C00217; C00302; C00979; C05938
Glutamine	D-2-Aminoglutaramic acid; D-Glutamine; L-2-Aminoglutaramic acid; L-Glutamine		C00064; C00819
Glutarate	(4S)-4,5-Dihydroxypentan-2,3-dione; (S)-2-Acetolactate; (S)-2-Hydroxy-2-methyl-3-oxobutanoate; 1,3-Propanedicarboxylic acid; 2-Acetolactate; 2-Oxo-3-hydroxyisovalerate; 3-Hydroxy-3-methyl-2-oxobutanoate; 3-Hydroxy-3-methyl-2-oxobutanoic acid; 4-Hydroxy-2-oxopentanoate; 4-Hydroxy-2-oxovalerate; Glutarate; Glutaric acid; Pentanedioic acid		C00489; C00900; C03589; C04181; C06010; C11838
Glutathione	5-L-Glutamyl-L-cysteinylglycine; GSH; Glutathione; N-(N-gamma-L-Glutamyl-L-cysteinyl)glycine; Reduced glutathione; gamma-L-Glutamyl-L-cysteinyl-glycine		C00051
Glycerol	1,2,3-Propanetriol; 1,2,3-Trihydroxypropane; Glycerin; Glycerol		C00116
Glycine	Aminoacetic acid; Gly; Glycine		C00037
Glycolate	Glycolate; Glycolic acid; Hydroxyacetic acid		C00160
Glyoxylic acid	Glyoxalate; Glyoxylate; Glyoxylic acid		C00048
GMP	3'-GMP; 3'-Guanylic acid; Cyclic pyranopterin monophosphate; Cyclic pyranopterin phosphate; GMP; Gp; Guanosine 3'-phosphate; Guanosine 5'-monophosphate; Guanosine 5'-phosphate; Guanosine monophosphate; Guanylic acid; Guo-3'-P; Precursor Z; cPMP		C00144; C06193; C18239
GTP	GTP; Guanosine 5'-triphosphate		C00044
Guanine	2-Amino-6-hydroxypurine; Guanine		C00242
Hexonic acid	D-Altronate; D-Galactonate; D-Galactonic acid; D-Gluconate; D-Gluconic acid; D-Mannonate; D-gluco-Hexonic acid; Gulonate; Gulonic acid; L-Galactonate; L-Galactonic acid; L-Gulonate; L-Gulonic acid; L-Idonate		C00257; C00514; C00770; C00800; C00817; C00880; C15930
Hexosamine	2-Amino-2-deoxy-D-galactose; D-Chondrosamine; D-Galactosamine		C02262
Hexosamine P	Amino-D-fructose 6-phosphate; Aminofructose 6-phosphate; D-Galactosamine 6-phosphate; D-Glucosamine 1-phosphate; D-Glucosamine 6-phosphate; D-Glucosamine phosphate; alpha-D-Glucosamine 1-phosphate		C00352; C06156; C06377; C12214
Hexose	1D-myo-Inositol; 1L-myo-Inositol; 6-Deoxy-L-mannonic acid; Bios I; Carubinose; Cyclohexitol; D-Allose; D-Fructose; D-Galactopyranose; D-Galactose; D-Glucopyranose; D-Glucose; D-Mannose; D-arabino-Hexulose; D-myo-Inositol; Dambose; Dextrose; Fructose; Fruit sugar; Glucose; Grape sugar; Inositol; L-Rhamnonate; L-myo-Inositol; Levulose; Mannose; Meat sugar; Seminose; alpha-D-Galactose; alpha-D-Gluco…		C00031; C00095; C00124; C00137; C00159; C00221; C00267; C00962; C00984; C01487; C01934; C02336
Hexose bisP	D-Fructose 1,6-bisphosphate; D-Tagatose 1,6-bisphosphate; beta-D-Fructose 1,6-bisphosphate		C00354; C03785; C05378
Hexose P	1D-myo-Inositol 1-monophosphate; 1D-myo-Inositol 1-phosphate; 1D-myo-Inositol 3-monophosphate; 1D-myo-Inositol 3-phosphate; 1D-myo-Inositol 4-monophosphate; 1D-myo-Inositol 4-phosphate; 1L-myo-Inositol 1-phosphate; Cori ester; D-Allose 6-phosphate; D-Allulose 6-phosphate; D-Fructose 1-phosphate; D-Fructose 6-phosphate; D-Fructose 6-phosphoric acid; D-Glucose 1-phosphate; D-Glucose 6-phosphate; D-…		C00085; C00092; C00103; C00275; C00446; C00636; C00663; C00668; C01094; C01097; C01172; C01177; C02888; C02962; C03546; C04006; C05345; C18096
Hexuronate	2-Dehydro-D-gluconate; 2-Dehydro-D-gluconic acid; 2-Dehydro-L-idonate; 2-Dehydro-L-idonic acid; 2-Keto-D-gluconic acid; 2-Keto-L-gulonate; 2-Keto-L-gulonic acid; 3-Dehydro-L-gulonate; 5-Dehydro-D-gluconate; 5-Dehydrogluconate; D-Fructuronate; D-Fructuronic acid; D-Galacturonate; D-Galacturonic acid; D-Glucuronate; D-Tagaturonate; D-Tagaturonic acid; Glucuronate; Glucuronic acid; L-Ketoidonate; L-…		C00191; C00333; C00558; C00618; C00905; C01062; C06473; C15673
Hexuronic acid; Ascorbate	(4S)-4,6-Dihydroxy-2,5-dioxohexanoate; 2,5-Diketo-3-deoxy-D-gluconate; 3-Deoxy-D-glycero-2,5-hexodiulosonate; 4-Deoxy-L-threo-5-hexosulose uronate; 5-Dehydro-4-deoxy-D-glucuronate; Ascorbate; Ascorbic acid; L-Ascorbate; L-Ascorbic acid; Vitamin C		C00072; C04053; C04349
Histidine	(S)-alpha-Amino-1H-imidazole-4-propionic acid; L-Histidine		C00135
Histidinol	L-Histidinol		C00860
Homogentisate	3,4-Dihydroxymandelaldehyde; 3,4-Dihydroxyphenylacetate; 3,4-Dihydroxyphenylacetic acid; 3,4-Dihydroxyphenylglycolaldehyde; Homoprotocatechuate		C01161; C05577
Hydroxyadipate	2-Dehydro-3-deoxy-L-rhamnonate		C03979
Hydroxybutanoic acid	(S)-3-Hydroxyisobutyrate; 4-Hydroxybutanoate; 4-Hydroxybutanoic acid; 4-Hydroxybutyric acid		C00989; C06001
Hydroxyglutarate	(2R)-2-Hydroxy-2-methylbutanedioate; (2R,3S)-3-Methylmalate; (4S)-4,5-Dihydroxy-2-oxopentanoate; (R)-2-Hydroxyglutarate; (R)-2-Methylmalate; (R)-2-Methylmalic acid; (R)-Citramalate; (R)-Citramalic acid; (R)-Hydroxyglutarate; (R)-alpha-Hydroxypyrotartaric acid; (S)-2-Hydroxyglutarate; 2-Dehydro-3-deoxy-D-arabinonate; 2-Dehydro-3-deoxy-D-pentonate; 2-Dehydro-3-deoxy-D-xylonate; D-Citramalate; D-Cit…		C01087; C02612; C03196; C03826; C06032
Hydroxypyruvate	2-Hydroxy-3-oxopropanoate; 3-Hydroxypyruvate; 3-Hydroxypyruvic acid; Hydroxypyruvate; Hydroxypyruvic acid; Tartronate semialdehyde		C00168; C01146
Hypoxanthine	Hypoxanthine; Purine-6-ol		C00262
IDP	IDP; Inosine 5'-diphosphate; Inosine diphosphate		C00104
Iminoacetate	2-Iminoacetate; Iminoacetic acid; Iminoglycine		C15809
IMP	5'-IMP; 5'-Inosinate; 5'-Inosine monophosphate; 5'-Inosinic acid; IMP; Inosine 5'-monophosphate; Inosine 5'-phosphate; Inosine monophosphate; Inosinic acid		C00130; C11516; C16699
Indoleglycerol phosphate	(1S,2R)-1-C-(Indol-3-yl)glycerol 3-phosphate; (3-Indolyl)-glycerol phosphate; 1-C-(Indol-3-yl)glycerol 3-phosphate; C1-(3-Indolyl)-glycerol 3-phosphate; Indole-3-glycerol phosphate; Indoleglycerol phosphate		C03506
Isoniazid	Isoniazid		C07054
Isopropylmaleate	2-Isopropylmaleate; beta-Isopropylmaleate		C02631
Itaconate	2-Methylmaleate; Citraconate; Citraconic acid; Itaconate; Itaconic acid; Methylenesuccinic acid; Methylmaleic acid		C00490; C02226
Ketovaline	2-Keto-3-methylbutyric acid; 2-Ketovaline; 2-Oxo-3-methylbutanoate; 2-Oxoisopentanoate; 2-Oxoisovalerate; 3-Methyl-2-oxobutanoate; 3-Methyl-2-oxobutanoic acid; 3-Methyl-2-oxobutyric acid; 5-Oxopentanoate; Glutarate semialdehyde; alpha-Ketovaline		C00141; C03273
Lactate	(R)-Lactate; (S)-Lactate; 1,3-Dihydroxy-2-propanone; 1,3-Dihydroxyacetone; 1,3-Dihydroxypropan-2-one; 3-Hydroxypropanoate; 3-Hydroxypropanoic acid; 3-Hydroxypropionate; 3-Hydroxypropionic acid; D-2-Hydroxypropanoic acid; D-2-Hydroxypropionic acid; D-Glyceraldehyde; D-Lactate; D-Lactic acid; Dihydroxyacetone; Glycerone; Hydracrylic acid; L-Lactate; L-Lactic acid		C00184; C00186; C00256; C00577; C01013
L-Cystine	L-Cystine; L-Dicysteine; L-alpha-Diamino-beta-dithiolactic acid		C00491
L-Fuculose 1-phosphate	L-Fuculose 1-phosphate; L-Rhamnulose 1-phosphate		C01099; C01131
L-Histidinol phosphate	L-Histidinol phosphate		C01100
Lipid X	2,3-Bis(3-hydroxytetradecanoyl)-alpha-D-glucosaminyl 1-phosphate; 2,3-Bis[(3R)-3-hydroxymyristoyl]-alpha-D-glucosaminyl 1-phosphate; 2,3-Diacylglucosamine 1-phosphate; Lipid X		C04824
L-Selenocystathionine	L-Selenocystathionine		C05699
L-Selenomethionine	L-Selenomethionine		C05335
L-Threonylcarbamoyladenylate	L-Threonylcarbamoyl-AMP; L-Threonylcarbamoyladenylate; TC-AMP		C20641
Malate	(R)-Malate; (S)-Malate; 3-Dehydro-L-threonate; D-Malate; D-Malic acid; L-2-Hydroxybutanedioic acid; L-Apple acid; L-Malate; L-Malic acid; Malate; Malic acid		C00149; C00497; C03064
Methanesulfonic acid	Methanesulfonate; Methanesulfonic acid		C11145
Methionine	L-2-Amino-4methylthiobutyric acid; L-Methionine; Methionine		C00073
Methylcytosine	5-Methylcytosine		C02376
Methyl-Tyr	2-Phenyl-1,3-propanediol monocarbamate		C16586
Met-oxide	L-Methionine S-oxide		C02989
Mevalonate	(2R,3R)-2,3-Dihydroxy-3-methylpentanoate; (R)-2,3-Dihydroxy-3-methylpentanoate; (R)-2,3-Dihydroxy-3-methylvalerate; (R)-Pantoate; Pantoate; Pantoic acid		C00522; C06007
N-((R)-Pantothenoyl)-L-cysteine	D-Pantothenoyl-L-cysteine; N-((R)-Pantothenoyl)-L-cysteine; N-Pantothenoylcysteine		C04079
N2-Succinyl-L-ornithine	(2S)-5-Amino-2-(3-carboxypropanoylamino)pentanoic acid; 4-(Glutamylamino)butanoate; 4-(L-gamma-Glutamylamino)butanoate; N2-Succinyl-L-ornithine; gamma-Glutamyl-GABA; gamma-Glutamyl-gamma-aminobutyrate		C03415; C15767
N-Acetyl-D-glucosamine	2-Acetamido-2-deoxy-D-galactose; 2-Acetamido-2-deoxy-D-glucose; 2-Acetamido-2-deoxy-D-mannose; GlcNAc; N-Acetyl-D-chondrosamine; N-Acetyl-D-galactosamine; N-Acetyl-D-glucosamine; N-Acetyl-D-mannosamine; N-Acetylchitosamine		C00140; C00645; C01132
N-Acetyl-L-citrulline	N-Acetyl-L-citrulline		C15532
N-Acetylputrescine	N-Acetylputrescine		C02714
NADH (red)	DPNH; NADH; Reduced nicotinamide adenine dinucleotide		C00004
NADPH (red)	NADPH; Reduced nicotinamide adenine dinucleotide phosphate; TPNH		C00005
Nicotinamide	Niacinamide; Nicotinamide; Nicotinic acid amide; Vitamin PP		C00153
N-Succinyl-LL-2,6-diaminoheptanedioate	N-Succinyl-L-2,6-diaminoheptanedioate; N-Succinyl-L-2,6-diaminopimelate; N-Succinyl-LL-2,6-diaminoheptanedioate; N-Succinyl-LL-2,6-diaminopimelate		C04421
Octanoic acid	Caprylic acid; Octanoic acid; Octylic acid		C06423
O-Phospho-4-hydroxy-L-threonine	4-(Phosphonooxy)-L-threonine; 4-(Phosphonooxy)-threonine; O-Phospho-4-hydroxy-L-threonine		C06055
Orcinol	2-(Hydroxymethyl)phenol; 2-Hydroxybenzyl alcohol; Salicyl alcohol; Saligenin		C02323
Orotate	Orotate; Orotic acid; Uracil-6-carboxylic acid		C00295
Oxaloacetic acid	2-Oxobutanedioic acid; 2-Oxosuccinic acid; Oxalacetic acid; Oxaloacetate; Oxaloacetic acid; keto-Oxaloacetate		C00036
Oxalosuccinate	Oxalosuccinate; Oxalosuccinic acid		C05379
Oxoadipate	2-Oxoadipate; 2-Oxoadipic acid		C00322
Oxobutanoic acid	(S)-Methylmalonate semialdehyde; 2-Ketobutyric acid; 2-Oxobutanoate; 2-Oxobutanoic acid; 2-Oxobutyrate; 2-Oxobutyric acid; 3-Oxobutanoic acid; 4-Oxobutanoate; Acetoacetate; Acetoacetic acid; Succinate semialdehyde; Succinic semialdehyde; alpha-Ketobutyrate; alpha-Ketobutyric acid; beta-Ketobutyric acid		C00109; C00164; C00232; C06002
Oxoglutarate	2-Ketoglutaric acid; 2-Oxoglutarate; Oxoglutaric acid; alpha-Ketoglutaric acid		C00026
Oxoproline	(3R,5S)-1-Pyrroline-3-hydroxy-5-carboxylate; 3-Hydroxy-L-1-pyrroline-5-carboxylate; 5-Oxo-L-proline; 5-Oxoproline; 5-Pyrrolidone-2-carboxylic acid; L-1-Pyrroline-3-hydroxy-5-carboxylate; L-5-Pyrrolidone-2-carboxylic acid; L-Pyroglutamic acid; Pidolic acid; Pyroglutamate; Pyroglutamic acid		C01879; C04281
Pantothenate	(R)-Pantothenate; Pantothenate; Pantothenic acid		C00864
Pentanamide	5-Aminopentanal		C12455
Pentonic acid	D-Xylonate		C00502
Pentose	D-Arabinoketose; D-Arabinose; D-Arabinulose; D-Lyxulose; D-Riboketose; D-Ribose; D-Ribulose; D-Xylose; D-Xylulose; D-erythro-2-Pentulose; D-threo-Pentulose; L-Arabinoketose; L-Arabinopyranose; L-Arabinose; L-Arabinulose; L-Lyxulose; L-Riboketose; L-Ribulose; L-Xylulose; L-erythro-Pentulose; L-threo-Pentulose; Ribose; Wood sugar; alpha-D-Xylose; beta-D-Ribofuranose; beta-D-Ribopyranose; beta-L-Ara…		C00121; C00181; C00216; C00259; C00309; C00310; C00312; C00508; C02205; C02479; C08353; C16639
Pentose P	D-Arabinose 5-phosphate; D-Ribose 1-phosphate; D-Ribose 5-phosphate; D-Ribulose 5-phosphate; D-Xylulose 5-phosphate; L-Ribulose 5-phosphate; L-Xylulose 1-phosphate; L-Xylulose 5-phosphate; Ribose 1-phosphate; Ribose 5-phosphate; alpha-D-Ribose 1-phosphate		C00117; C00199; C00231; C00620; C01101; C01112; C03291; C06441
Phenyl acetate	2-(4-Hydroxyphenyl)acetaldehyde; 3,4-Dihydroxystyrene; 4-Hydroxyphenylacetaldehyde; Benzeneacetic acid; Benzylformic acid; Phenylacetate; Phenylacetic acid		C03765; C06224; C07086
Phenylacetaldehyde	4-Hydroxystyrene; 4-Vinylphenol; Phenylacetaldehyde; alpha-Tolualdehyde		C00601; C05627
Phenylalanine	(S)-alpha-Amino-beta-phenylpropionic acid; D-Phenylalanine; D-alpha-Amino-beta-phenylpropionic acid; L-Phenylalanine		C00079; C02265
Phenyllactate	(R)-Phenyllactate; 3-(3-Hydroxyphenyl)propanoate; 3-(3-Hydroxyphenyl)propanoic acid; 3-Hydroxyphenylpropanoate; Dihydro-3-coumaric acid; Phenyllactate		C05607; C11457
P-homoserine	Imino-D-erythrose 4-phosphate; Iminoerythrose 4-phosphate; O-Phospho-L-homoserine; O-Phosphorylhomoserine		C01102; C05702; C12215
Phosphoenolpyruvate	PEP; Phosphoenolpyruvate; Phosphoenolpyruvic acid		C00074
Phosphoglycerate	2-Phospho-(R)-glycerate; 2-Phospho-D-glycerate; 3-Phospho-(R)-glycerate; 3-Phospho-D-glycerate; 3-Phosphoglycerate; D-Glycerate 2-phosphate; D-Glycerate 3-phosphate		C00197; C00631
Phosphoserine	3-Phosphoserine; Dexfosfoserine; L-O-Phosphoserine; O-Phospho-L-serine		C01005
Prenol	3-Methyl-2-buten-1-ol; Prenol; Prenyl alcohol		C01390
Proline	2-Pyrrolidinecarboxylic acid; L-Proline		C00148
Propanediol	1,2-Propanediol; Propane-1,2-diol; Propylene glycol		C00583
Propanoyl phosphate	Propanoyl phosphate; Propionyl phosphate		C02876
Propanoyl-CoA	Propanoyl-CoA; Propionyl coenzyme A; Propionyl-CoA		C00100
Propenoic acid C3:1	2-Ketopropionaldehyde; 2-Oxopropanal; Methylglyoxal; Pyruvaldehyde; Pyruvic aldehyde		C00546
Prunasin	(R)-Prunasin; Prunasin		C00844
Pyridoxal	Pyridoxal		C00250
Pyridoxamine	PM; Pyridoxamine		C00534
Pyrroline carboxylic acid	(S)-1-Pyrroline-5-carboxylate; 1-Pyrroline-5-carboxylate; L-1-Pyrroline-5-carboxylate		C03912
Pyruvate	2-Oxopropanoate; 2-Oxopropanoic acid; 3-Oxopropanoate; Malonate semialdehyde; Pyroracemic acid; Pyruvate; Pyruvic acid		C00022; C00222
Pyruvate oxime	(Z)-3-Peroxyaminoacrylate		C20249
S-(Formylmethyl)glutathione	S-(Formylmethyl)glutathione		C14871
Salicin	Salicin; Salicoside		C01451
Sedoheptulose P	D-Sedoheptulose 7-phosphate; D-altro-Heptulose 7-phosphate; D-glycero-D-manno-Heptose 7-phosphate; D-glycero-alpha-D-manno-Heptose 1-phosphate; D-glycero-alpha-D-manno-Heptose 7-phosphate; D-glycero-beta-D-manno-Heptose 1-phosphate; D-glycero-beta-D-manno-Heptose 7-phosphate; Sedoheptulose 7-phosphate; altro-Heptulose 7-phosphate		C05382; C07836; C07838; C19878; C19880; C19882
Serine	D-Serine; L-2-Amino-3-hydroxypropionic acid; L-3-Hydroxy-alanine; L-Serine; Serine		C00065; C00740
Shikimate	(2S)-2-Isopropyl-3-oxosuccinate; 2-Oxo-4-methyl-3-carboxypentanoate; 3,4,5-Trihydroxy-1-cyclohexenecarboxylic acid; 3-Carboxy-4-methyl-2-oxopentanoate; Shikimate; Shikimic acid		C00493; C04236
Shikimate 3-phosphate	Shikimate 3-phosphate; Shikimate 5-phosphate		C03175
Sinapyl alcohol	Sinapoyl alcohol; Sinapyl alcohol		C02325
sn-Glycero-3-phosphoethanolamine	Glycerophosphoethanolamine; sn-Glycero-3-phosphoethanolamine		C01233
sn-Glycerol 3-phosphate	D-Glycerol 1-phosphate; Glycerophosphoric acid; sn-Glycerol 3-phosphate		C00093
S-Ribosyl-L-homocysteine	Ribose-5-S-homocysteine; S-(5-Deoxy-D-ribos-5-yl)-L-homocysteine; S-D-Ribosyl-L-homocysteine; S-Ribosyl-L-homocysteine; S-Ribosylhomocysteine		C03539
Stachyose	Stachyose		C01613
Succinate	Butanedionic acid; Ethylenesuccinic acid; Succinate; Succinic acid		C00042
Sulfo-Cys	S-Sulfo-L-cysteine		C05824
Tartaric acid	(+)-Tartaric acid; (2R,3R)-Tartaric acid; (R,R)-Tartaric acid; (R,R)-Tartrate; 2,3-Dihydroxybutanedioic acid; L-Tartaric acid; Tartaric acid; Tartrate; meso-Tartaric acid; meso-Tartrate		C00552; C00898
Thiocysteine	S-Mercapto-L-cysteine; Thiocysteine		C01962
Threonine	2-Amino-3-hydroxybutyric acid; 2-Amino-4-hydroxybutyric acid; L-Allothreonine; L-Homoserine; L-Threonine; L-allo-Threonine		C00188; C00263; C05519
Thymine	5-Methyluracil; Thymine		C00178
Tryptophan	(S)-alpha-Amino-beta-(3-indolyl)-propionic acid; L-Tryptophan; Tryptophan		C00078
Tyramine	2-(p-Hydroxyphenyl)ethylamine; Tyramine		C00483
Tyrosine	(S)-2-Amino-3-(p-hydroxyphenyl)propionic acid; (S)-3-(p-Hydroxyphenyl)alanine; L-Tyrosine; Tyrosine		C00082
UDP	UDP; Uridine 5'-diphosphate		C00015
UDP-acetyl-hexosamine	UDP-N-acetyl-D-glucosamine; UDP-N-acetyl-D-mannosamine; UDP-N-acetyl-alpha-D-glucosamine; UDP-N-acetyl-alpha-D-mannosamine; UDP-N-acetylglucosamine		C00043; C01170
UDP-glucuronate	UDP-D-glucuronate; UDP-alpha-D-glucuronate; UDP-glucuronate; UDPglucuronate		C00167
UDP-hexose	UDP-D-galacto-1,4-furanose; UDP-D-galactopyranose; UDP-D-galactose; UDP-D-glucose; UDP-alpha-D-galacto-1,4-furanose; UDP-alpha-D-galactofuranose; UDP-alpha-D-galactopyranose; UDP-alpha-D-galactose; UDP-alpha-D-glucose; UDP-galactose; UDP-glucose; UDPglucose; Uridine diphosphate glucose		C00029; C00052; C03733
UMP	3'-UMP; 5'Uridylic acid; Pseudouridine 5'-phosphate; UMP; Uridine 3'-monophosphate; Uridine 3'-phosphate; Uridine 5'-monophosphate; Uridine monophosphate; Uridylic acid		C00105; C01168; C01368
Uracil	Uracil		C00106
Urate	Urate; Uric acid		C00366
Uridine	Pseudouridine; Uridine		C00299; C02067
UTP	UTP; Uridine 5'-triphosphate; Uridine triphosphate		C00075
Valine; Betaine	2-Amino-3-methylbutyric acid; 5-Aminopentanoate; 5-Aminopentanoic acid; 5-Aminovaleric acid; Betaine; Glycine betaine; L-Valine; N,N,N-Trimethylglycine; Trimethylaminoacetate; Trimethylammonioacetate		C00183; C00431; C00719
Xanthine	Xanthine		C00385
Xanthosine	Xanthosine		C01762
XTP	XTP; Xanthosine 5'-triphosphate		C00700
Xylitol	Xylitol		C00379
