## Supplementary Table 7 for "Predicting input signals of transcription factors in *Escherichia coli* through metabolomics and transcriptomics"

### Sheet: TFs_predicted
TF	predicted_effectors	predicted_effectors_KEGG	has_small_molecule_signal	has_allosteric_effector	known_effector	known_effector_KEGG	known_effector_ConfidenceLevel	has_effector_detected	is_effector_detected	has_positive_effector	is_positive_effector	has_positive_effector_detected	is_positive_effector_detected	is_effector_predicted
Crp	['Glycine', 'Phosphoenolpyruvate', 'L-Xylulose, D-Xylulose, D-Xylose, L-Ribulose', 'Glycolate', 'D-Galacturonate, 3-Dehydro-L-gulonate, D-Fructuronate, D-Glucuronate, D-Tagaturonate, 5-Dehydro-D-gluconate', '2,3-Dihydroxybenzoate', '3-Phospho-D-glycerate', 'Guanine', 'D-Glucosamine 6-phosphate', "3',5'-Cyclic AMP", 'Sorbitol 6-phosphate, Galactitol 1-phosphate, D-Mannitol 1-phosphate', 'Maltose 6…	['C00037', 'C00074', 'C00312', 'C00310', 'C00181', 'C00508', 'C00160', 'C00333', 'C00618', 'C00905', 'C00191', 'C00558', 'C01062', 'C00196', 'C00197', 'C00242', 'C00352', 'C00575', 'C01096', 'C06311', 'C00644', 'C02995', 'C00689']	TRUE	TRUE	['cyclic-AMP']	['C00575']	['Weak']	TRUE	['C00575']	TRUE	['C00575']	TRUE	['C00575']	TRUE
IdnR	['L-Idonate, D-Gluconic acid']	['C00770', 'C00257']	TRUE	TRUE	['5-dehydro-D-gluconate', 'Idonate']	['C01062', 'C00770']	['Weak', 'Weak']	TRUE	['C01062', 'C00770']	TRUE	['C01062', 'C00770']	TRUE	['C01062', 'C00770']	TRUE
NrdR	['ATP, dGTP', 'GTP']	['C00002', 'C00286', 'C00044']	TRUE	TRUE	['ATP', 'dATP', 'Zn']	['C00002', 'C00131', 'C00038']	['Strong', 'Strong', 'Strong']	TRUE	['C00002']	TRUE	['C00002', 'C00131', 'C00038']	TRUE	['C00002']	TRUE
XylR	['D-Xylulose, D-Xylose', '1-Deoxy-D-xylulose 5-phosphate']	['C00310', 'C00181', 'C11437']	TRUE	TRUE	['alpha-D-xylopyranose']	['C00181']	['Strong']	TRUE	['C00181']	TRUE	['C00181']	TRUE	['C00181']	TRUE
DcuR	['(S)-Malate']	['C00149']	TRUE	FALSE	['succinate','malate'']	['C00042', 'C00149']	[]	TRUE	['C00042', 'C00149']	TRUE	['C00042', 'C00149']	TRUE	['C00042', 'C00149']	TRUE
ExuR	['D-Altronate, D-Mannonate']	['C00817', 'C00514']	TRUE	TRUE	['alpha-D-glucuronate', 'alpha-D-galacturonate']	['C00191', 'C00333']	['None', 'None']	TRUE	['C00191', 'C00333']	TRUE	['C00333']	TRUE	['C00333']	FALSE
FucR	['L-Fuculose']	['C01721']	TRUE	TRUE	['L-fuculose+1-phosphate']	['C01099']	['Weak']	TRUE	['C01099']	TRUE	['C01099']	TRUE	['C01099']	FALSE
PrpR	['Propanoyl-CoA']	['C00100']	TRUE	TRUE	['(2)-2-methylcitrate']	['C02225']	['None']	TRUE	['C02225']	TRUE	['C02225']	TRUE	['C02225']	FALSE
ArgP	['GDP', 'L-Aspartate']	['C00035', 'C00049']	TRUE	TRUE	['L-arginine', 'L-lysine']	['C00062', 'C00047']	['Strong', 'Strong']	FALSE	[]	TRUE	['C00062']	FALSE	[]
CysB	['2-Oxoglutarate', 'Glyoxylate', 'Aminoacetaldehyde']	['C00026', 'C00048', 'C06735']	TRUE	TRUE	['N-acetyl-L-serine', 'Thiosulphate', 'Sulphide']	['Cx:N-acetylserine', 'C00320', 'C00297']	['Strong', 'Strong', 'Strong']	FALSE	[]	TRUE	['Cx:N-acetylserine']	FALSE	[]
Fur	['Oxaloacetate', 'Succinate', 'D-Glucose 6-phosphate', '2-Phospho-D-glycerate, 3-Phospho-D-glycerate']	['C00036', 'C00042', 'C00092', 'C00631', 'C00197']	TRUE	TRUE	['Mn', 'Fe']	['C00034', 'C00023']	['None', 'None']	FALSE	[]	TRUE	['C00034', 'C00023']	FALSE	[]
AllR	['3-Phospho-D-glycerate']	['C00197']	TRUE	TRUE	['glyoxylate', 'allantoin']	['C00048', 'C01551']	['Strong', 'None']	TRUE	['C00048']	TRUE	['C01551']	FALSE	[]
BetI	['Betaine']	['C00719']	TRUE	TRUE	['choline']	['C00114']	['Strong']	FALSE	[]	FALSE	[]		[]
LacI	['alpha-D-Galactose, D-Glucose']	['C00984', 'C00031']	TRUE	TRUE	['allolactose']	['C00009']	['None']	FALSE	[]	FALSE	[]		[]
NsrR	['2-Oxoglutarate']	['C00026']	TRUE	TRUE	['nitric+oxide']	['C00533']	['None']	FALSE	[]	FALSE	[]		[]
DgoR	['Pyruvate', 'D-Galactonate']	['C00022', 'C00880']	TRUE	TRUE	['D-galactonate']	['C00880']	['None']	TRUE	['C00880']	FALSE	[]		[]
GlpR	['D-Fructose 1,6-bisphosphate']	['C00354']	TRUE	TRUE	['glycerol+3-phosphate', 'glycerol']	['C00093', 'C00116']	['Strong', 'None']	TRUE	['C00093', 'C00116']	FALSE	[]		[]
RutR	['3-Oxopropanoate', 'Aminoacrylate']	['C00222', 'C20253']	TRUE	TRUE	['thymine', 'uracil']	['C00178', 'C00106']	['Strong', 'Strong']	TRUE	['C00178', 'C00106']	FALSE	[]		[]
AscG	['Pyruvate', 'Phosphoenolpyruvate']	['C00022', 'C00074']	FALSE	FALSE	[]	[]	[]		[]	FALSE	[]		[]
Fis	['dGMP', 'GMP', 'N-Acetyl-D-glucosamine 6-phosphate, N-Acetyl-D-mannosamine 6-phosphate', 'L-Methionine S-oxide']	['C00362', 'C00144', 'C00357', 'C04257', 'C02989']	FALSE	FALSE	[]	[]	[]		[]	FALSE	[]		[]
GadE	['GTP', 'L-Aspartate']	['C00044', 'C00049']	FALSE	FALSE	[]	[]	[]		[]	FALSE	[]		[]
GadX	['L-Glutamine']	['C00064']	FALSE	FALSE	[]	[]	[]		[]	FALSE	[]		[]
H-NS	['Hypoxanthine']	['C00262']	FALSE	FALSE	[]	[]	[]		[]	FALSE	[]		[]
LeuO	['Pyruvate', '3-Methyl-2-oxobutanoic acid', 'alpha-Isopropylmalate, (2R,3S)-3-Isopropylmalate']	['C00022', 'C00141', 'C02504', 'C04411']	FALSE	FALSE	[]	[]	[]		[]	FALSE	[]		[]
MalI	["Maltose 6'-phosphate"]	['C02995']	FALSE	FALSE	[]	[]	[]		[]	FALSE	[]		[]
MarA	['CMP']	['C00055']	FALSE	FALSE	[]	[]	[]		[]	FALSE	[]		[]
MngR	['D-Mannose 6-phosphate', 'D-Glycerate']	['C00275', 'C00258']	FALSE	FALSE	[]	[]	[]		[]	FALSE	[]		[]
Nac	['4-Aminobutanoate', '3-Phosphonooxypyruvate']	['C00334', 'C03232']	FALSE	FALSE	[]	[]	[]		[]	FALSE	[]		[]
NanR	['N-Acetyl-D-glucosamine 6-phosphate, N-Acetyl-D-mannosamine 6-phosphate']	['C00357', 'C04257']	FALSE	FALSE	[]	[]	[]		[]	FALSE	[]		[]
OxyR	['Acetate']	['C00033']	FALSE	FALSE	[]	[]	[]		[]	FALSE	[]		[]
PepA	['L-Glutamine', 'L-Proline', 'Carbamoyl phosphate']	['C00064', 'C00148', 'C00169']	FALSE	FALSE	[]	[]	[]		[]	FALSE	[]		[]
PlaR	['(4R,5S)-4,5,6-Trihydroxy-2,3-dioxohexanoate']	['C04575']	FALSE	FALSE	[]	[]	[]		[]	FALSE	[]		[]
Rob	['Glycolate']	['C00160']	FALSE	FALSE	[]	[]	[]		[]	FALSE	[]		[]
SoxS	['CTP', 'UTP', 'Citrate, Isocitrate']	['C00063', 'C00075', 'C00158', 'C00311']	FALSE	FALSE	[]	[]	[]		[]	FALSE	[]		[]
CpxR	['2-Dehydro-3-deoxy-D-arabino-heptonate 7-phosphate']	['C04691']	FALSE	FALSE	[]	[]	[]		[]	FALSE	[]		[]
DhaR	['Phosphoenolpyruvate', 'Glycerone']	['C00074', 'C00184']	FALSE	FALSE	[]	[]	[]		[]	FALSE	[]		[]
Fnr	['L-Threonine']	['C00188']	FALSE	FALSE	[]	[]	[]		[]	FALSE	[]		[]
HypT	['L-Homoserine', 'L-Aspartate 4-semialdehyde']	['C00263', 'C00441']	FALSE	FALSE	[]	[]	[]		[]	FALSE	[]		[]
NarL	['Pyruvate']	['C00022']	FALSE	FALSE	[]	[]	[]		[]	FALSE	[]		[]
NtrC	['N2-Succinyl-L-ornithine']	['C03415']	FALSE	FALSE	[]	[]	[]		[]	FALSE	[]		[]
PhoP	['Acetate', 'Glycine', 'L-Aspartate 4-semialdehyde', 'N-Acetyl-L-glutamate 5-semialdehyde', '(Z)-3-Peroxyaminoacrylate']	['C00033', 'C00037', 'C00441', 'C01250', 'C20249']	FALSE	FALSE	[]	[]	[]		[]	FALSE	[]		[]
SoxR	['D-Erythrose 4-phosphate']	['C00279']	FALSE	FALSE	[]	[]	[]		[]	FALSE	[]		[]
