## Supplementary Table 8 for "Predicting input signals of transcription factors in *Escherichia coli* through metabolomics and transcriptomics"

### Sheet: Sheet1
Primer	Sequence	Modification	Use
Cy5-leuOp_LeuO_F	ccgacgcttttcatcggttga	Cy5 in 5'	EMSA
leuO_IVT_F	ccgacgcttttcatcggttga		thermal shift assay
leuOp_LeuO_R	ggaatgagtcatttaccacagc		EMSA, thermal shift assay
